# Carcinoma-associated fibroblast-like tumor cells remodel the Ewing sarcoma tumor microenvironment

**DOI:** 10.1101/2023.04.12.536619

**Authors:** Emma D. Wrenn, April A. Apfelbaum, Erin R. Rudzinski, Xuemei Deng, Wei Jiang, Sudha Sud, Raelene A. Van Noord, Erika A. Newman, Nicolas M. Garcia, Virginia J. Hoglund, Shruti S. Bhise, Sami B. Kanaan, Olivia G. Waltner, Scott N. Furlan, Elizabeth R. Lawlor

## Abstract

Tumor heterogeneity is a major driver of cancer progression. In epithelial-derived malignancies, carcinoma-associated fibroblasts (CAFs) contribute to tumor heterogeneity by depositing extracellular matrix (ECM) proteins that dynamically remodel the tumor microenvironment (TME). Ewing sarcomas (EwS) are histologically monomorphous, mesenchyme-derived tumors that are devoid of CAFs. Here we identify a previously uncharacterized subpopulation of transcriptionally distinct EwS tumor cells that deposit pro-tumorigenic ECM. Single cell analyses revealed that these CAF-like cells differ from bulk EwS cells by their upregulation of a matrisome-rich gene signature that is normally repressed by EWS::FLI1, the oncogenic fusion transcription factor that underlies EwS pathogenesis. Further, our studies showed that ECM-depositing tumor cells express the cell surface marker CD73, allowing for their isolation ex vivo and detection in situ. Spatial profiling of tumor xenografts and patient biopsies demonstrated that CD73^+^ EwS cells and tumor cell-derived ECM are prevalent along tumor borders and invasive fronts. Importantly, despite loss of EWS::FLI1-mediated gene repression, CD73^+^ EwS cells retain expression of EWS::FLI1 and the fusion-activated gene signature, as well as tumorigenic and proliferative capacities. Thus, EwS tumor cells can be reprogrammed to adopt CAF-like properties and these transcriptionally and phenotypically distinct cell subpopulations contribute to tumor heterogeneity by remodeling the TME.
