## Supplemental Table 5 for "Carcinoma-associated fibroblast-like tumor cells remodel the Ewing sarcoma tumor microenvironment"

### Sheet: patient details
Patient ID	TMA ID	CD73 Score (each tissue section)	Age	Sex	Source	Tumor location
1	1	0	13y	F	autopsy	metastatic, original site = sphenoid
1	2	0/0	13y	F	autopsy	metastatic, original site = sphenoid
2	3	0/0/0	18y	M	dx	talus
3	5	0/0/0	17y	F	dx	forearm
6	10	4/1	9y	M	dx	femur
6	11	1	9y	M	post tx resection	femur
7	12	0	17y	F	autopsy	recurrent and metastatic EwS, original site = scapula
8	13	0/0	17y	M	dx	femur
8	14	0	17y	M	post tx resection	femur
9	15	0/0	9y	M	dx	pelvic mass
9	16	4/3	9y	M	post-tx resection	pelvic mass
10	17	2/2/0	20y	M	autopsy	metastatic, original site = acetabulum
12	19	0	16y	M	primary resection post-embolization	skull
13	20	5/5/5	15y	M	post-tx resection	ulna
14	21	0	16y	F	recurrence	verterbral (T12-L3)
17	24	1	10y	M	metastasis	lung metastasis, original site = tibia
19	26	2	25y	M	post-tx resection	chest wall
20	27	0	12y	M	dx	clavicle
22	29	0	19y	M	recurrence	femur
24	31	0/0	27y	M	post-tx resection	chest wall
27	34	0	13y	F	dx	chest wall
28	35	0	13y	M	post-tx resection	chest wall
30	37	0/0	10y	F	post-tx resection	humerus
31	38	0/0	15y	F	dx	femur

### Sheet: CD73 scoring
%tumor cells CD73+	Numeric score
none	0
rare <1%	1
scattered <10%	2
mild 10-30%	3
moderate 30-60%	4
extensive >60%	5
