## Supplemental Table 6 for "Carcinoma-associated fibroblast-like tumor cells remodel the Ewing sarcoma tumor microenvironment"

### Sheet: Sheet1
REAGENT or RESOURCE	SOURCE	IDENTIFIER	Details
Antibodies			concentration
Mouse anti-human NKX2-2, clone 74.5A5	DSHB	Cat# 74.5A5c	IHC 1:100
Rabbit anti-human CD73, clone D7F9A	Cell signaling	Cat# 13160	IF/IHC 1:100
Mouse anti-human TNC, clone BC-24	Thermo-Fisher	Cat# MA1-26779	IF 1:1000
Goat anti-human BGN	R&D Systems	Cat# AF2667	IF 1:50
Rabbit anti-human CD99	BioCare Medical	Cat# CME392A	IF 1:100
Mouse anti-human Vimentin	Santa Cruz	Cat# sc-373717	(Nanostring morphology marker, FITC/525 nm channel)
Rabbit anti-human KI67	Cell Signaling	Cat# 9027	(Nanostring morphology marker, Cy5/666 nm channel)
Goat anti-mouse CD31	R&D Systems	Cat# AF3628	(Nanostring morphology marker, TR/615 nm channel)
Goat IgG control	Abcam	Cat# ab37373	matched to primary concentration
Rabbit IgG control	Abcam	Cat# ab172730	matched to primary concentration
Mouse IgG1 control	Abcam	Cat# ab188443	matched to primary concentration
Mouse monoclonal anti-CD73 PE	BD Pharmingen	Cat# BDB550257; RRID:AB_2033967	Flow 20 µL/1x10^6 cells
Mouse IgG1, kappa, PE	BD Pharmingen	Cat# BDB555749; RRID:AB_396091	Flow 20 µL/1x10^6 cells
TotalSeq-B0251 anti-human hashtag 1 (HTO1)	BioLegend	Cat# 394631	CITE 1 µL/1x10^6 cells
TotalSeq-B0252 anti-human hashtag 2 (HTO2)	BioLegend	Cat# 394633	CITE 1 µL/1x10^6 cells
TotalSeq-B0253 anti-human hashtag 3 (HTO3)	BioLegend	Cat# 394635	CITE 1 µL/1x10^6 cells
TotalSeq-B0577 anti-human CD73	BioLegend	Cat# 344033	CITE 1 µL/1x10^6 cells
Rabbit anti-FLI1	Abcam	Cat# ab15289	WB 5 µg/2.5 mL in TBST + 5% milk
Mouse anti-GAPDH	Thermo-Fisher	Cat #AM4300	WB 1:1000 in TBST+ 5% milk
IRDye 800CW Goat anti-Rabbit IgG Secondary Antibody	LiCor	Cat# 926-32211	WB 1:10,000 in TBST
Sequencing data
RNA-seq & CITE-seq EwS cell lines	This study	GSE# TBD
Ewing sarcoma patient microarray #1	Postel-Vinay et al. 2012	GSE34260
Ewing sarcoma patient microarray #2	Savola et al. 2011	GSE17679
Ewing sarcoma patient microarray #3	Surdez et al. 2021	GSE142162
Oligonucleotides			Amplicon size (bp)
Taqman probe human 18S (housekeeping gene)	Thermo	Hs03003631_g1	69 bp
Taqman probe human B2M (housekeeping gene)	Thermo	Hs00984230_m1	81 bp
Taqman probe EWS::FLI1 type 1 fusion	Thermo	Hs03024497_ft	80 bp
18S- housekeeping gene	IDT		123 bp
F: (5’ GCAATTATTCCCCATGAACGA 3’)
R: (5’GGCCTCACTAAACCATCCAAT 3’)
EEF1A1- housekeeping gene	IDT		190 bp
F: (5’ CGTTACAACGGAAGTAAAATC 3’)
R: (5’ CAGGATAATCACCTGAGC 3’)
NT5E	IDT		114 bp
F: (5’ TGATGAACGCAACAATGGAATC 3’)
R: (5’GGGTCATAACTGGGCACTCG 3’)
TNC	IDT		136 bp
F: (5’ GCAGCTCCACACTCCAGGTA 3’)
R: (5’ TTCAGCAGAATTGGGGATTT 3’))
COL1A1	IDT		106 bp
F: (5’ CTGGACCTAAAGGTGCTGCT 3’)
R: (5’ GCTCCAGCCTCTCCATCTTT 3’)
BGN	IDT		155 bp
F: (5’ CTGGCATCCCCAAAGACCTC 3’)
R: (5’ GCTCCCGTTCTCGATCATCC 3’)
S100A10	IDT		168 bp
F: (5’ GGCTACTTAACAAAGGAGGACC 3’)
R: (5’ GAGGCCCGCAATTAGGGAAA 3’)
SPARC	IDT		199 bp
F: (5’ AAACCGAAGAGGAGGTGGTG 3’)
R: (5’ GCAAAGAAGTGGCAGGAAGA 3’)
COL1A2	IDT		125 bp
F: (5’ GTGGCAGTGATGGAAGTGTG 3’)
R: (5’ AGGACCAGCGTTACCAACAG 3’)
Software			URL
FastQC	Babraham Institute		https://www.bioinformatics.babraham.ac.uk/projects/fastqc/
Trim Galore	Babraham Institute		https://www.bioinformatics.babraham.ac.uk/projects/trim_galore/
STAR	doi: 10.1093/bioinformatics/bts635		https://github.com/alexdobin/STAR
DESeq2 v1.18.1	doi: 10.1186/s13059-014-0550-8.		https://bioconductor.org/packages/release/bioc/html/DESeq2.html
Enrichr	Ma'ayan Lab		https://maayanlab.cloud/Enrichr/
Metascape	doi: 10.1038/s41467-019-09234-6.		https://metascape.org/
Seurat	Satija Lab		https://satijalab.org/seurat/
Additional details on bioinformatic analyses and packages used	Lawlor Lab		github.com/LawlorLab
